# The role of dopaminergic, cholinergic and noradrenergic networks in hyposmia in Parkinson’s disease

**DOI:** 10.1101/2024.10.23.619791

**Authors:** Jean-Baptiste Pérot, Esther Kozlowski, Audrey Fraysse, Salim Ouarab, Romain Valabregue, Sana Rebbah, François-Xavier Lejeune, Emma Massy, Rahul Gaurav, Isabelle Arnulf, Jean-Christophe Corvol, Marie Vidailhet, Nadya Pyatigorskaya, Cécile Galléa, Stéphane Lehéricy

## Abstract

**Background:** Olfactory impairment is frequently observed in Parkinson’s disease (PD) before motor symptom onset. Patients with isolated rapid eye movement sleep behaviour disorder (iRBD) are at risk to develop PD and present olfactory dysfunction. Subcortical neuromodulatory nuclei including the substantia nigra, the nucleus basalis of Meynert, and the locus coeruleus, may all contribute to olfactory dysfunction.

**Objective:** The objective of this study was to understand the network alterations underlying olfactory dysfunction in PD and in the early prodromal iRBD patients using multimodal MRI.

**Methods:** PD (n = 107), iRBD patients (n = 35) and healthy controls (HC, n = 39) were recruited from the ICEBERG cohort for a cross-sectional study. We separated subjects in Healthy Controls, iRBD patients, and PD patients with or without RBD and with or without anosmia. Olfactory, motor, and cognitive scores were assessed and combined with multimodal imaging.

**Results:** We found that olfaction positively correlated with (i) striatal DaT signal in PD patients; (ii) neuromelanin contrast in the locus coeruleus and (iii) Nucleus Basalis of Meynert grey matter (GM) volume in all patients. These signals were uncorrelated with motor and cognitive scores. Functional connectivity was reduced in regions of the cholinergic olfactory network in anosmic patients. Functional connectivity was also reduced in the noradrenergic network of patients with RBD.

**Discussion:** Our results indicate the implication of the cholinergic network in PD patients with anosmia and a contribution of the noradrenergic network to olfactory dysfunction, only in patients with RBD.
