## Supporting Data for "The role of dopaminergic, cholinergic and noradrenergic networks in hyposmia in Parkinson’s disease"

### Sheet: Figure 1
Subject ID	Groupe	Age (Years)	Gender	UPSIT	NM-MRI Locus	Volume NM SN	CNR NM SN	Mattis	MDS UPDRS III OFF	DaTScan Putamen
73	HC	59.6398	F	32	128.55	0.285635	1.682	141	3	5.49025
91	HC	73.7948	F	33	119.6			134	19	6.40517
99	HC	70.4518	F	31	132.3	0.220947	1.65283	129	13
104	HC	68.6968	M	28	126.55	0.216768	1.42862	143	12	5.37189
107	HC	75.8126	F	33	125.3	0.163936	1.39288	142	3	6.4502
109	HC	67.3142	F	29	126.7	0.201354	1.60057	143	6	5.46112
110	HC	60.171	M	31	132.3	0.194149	1.56361	144	0	5.96693
111	HC	64.9432	F	36	129.25	0.21069	1.70233	143	3	7.10438
115	HC	60.327	F	34	125.9	0.23336	1.2858	144	6	5.57481
116	HC	62.0191	F	33	127.45	0.183151	1.76303	139	3	5.63293
117	HC	53.2003	M	34	130.95	0.233162	1.34872	144	1	5.76849
119	HC	60.0669	F	28	134.6	0.150132	1.76408	132	2	5.83713
121	HC	53.8355	M	36	128.5	0.210526	1.56217	143	1
124	HC	71.1911	F	32	128.25	0.180342	1.87379	138	10	6.10491
131	HC	69.2444	F	27	126.5	0.198943	1.49941	143	9
136	HC	56.535	F	38	129.2	0.184568	1.58338	139	6	5.61072
144	HC	64.924	F	37	122.25	0.168753	1.9653	142	4	7.01637
150	HC	59.0895	F	36	130.35	0.162677	1.42476	141	5	6.15443
155	HC	63.7138	M	36	122.15	0.126682	1.68889	143	28	5.35121
158	HC	52.3214	F	33	123.55	0.180468	1.48989	139	2	6.42859
159	HC	54.2626	M	35	123.15	0.15343	1.92616	141	3	6.43828
161	HC	68.3984	F	33	129.05	0.185133	1.79217	144	2	6.76425
172	HC	57.1812	M	35	127.7	0.192518	2.09774	137	9
177	HC	69.1349	M	33	128.3	0.155817	1.5786	143	8
181	HC	53.819	M	33	132.65	0.250843	1.54677	139	2
186	HC	66.2902	M	34	127.65	0.112879	1.89809	141	6
187	HC	56.8745	F	39		0.117518	1.64829	141	3
207	HC	64.6748	M	37	125.2	0.218948	1.5952	141	10	5.31832
208	HC	62.4434	M	31	136.95	0.182188	1.40793	143	2
214	HC	67.5332	M	31	129.25	0.158607	1.53859	141	9	6.71813
218	HC	59.0539	M	35	120.8	0.152634	1.22322	144	3	4.68181
217	HC	65.0527	M	33	128.2	0.167557	1.45106	143	0
220	HC	75.3253	M	33	131.35	0.136341	1.7262	140	8	5.35755
235	HC	74.3889	M	35	128.35	0.165803	1.54022	133	11
240	HC	77.4335	M	34	123.45			139	2	6.69976
242	HC	70.0001	F	34	121			135	7	6.46729
266	HC	58.6843	F	36	129.2	0.167121	1.5776	138	8	5.81741
280	HC	73.8249	M	29	122.6	0.13279	1.91765	144	4
33	iRBD	72.0289	M	22	125.9	0.189564	1.75338	129	15
17	iRBD	72.1931	M	13	117.5	0.166556	1.17482	141	20
49	iRBD	69.6633	M	15	135.3	0.163545	1.29368	144	2	5.88724
50	iRBD	64.349	M	12	120.45	0.162198	1.22855	125	11	5.42686
52	iRBD	70.701	F	25	123.2	0.154687	1.59489	141	18	5.06719
54	iRBD	75.5525	M	18	123.85	0.166237	1.55111	139	7	5.47679
44	iRBD	65.2963	M	19	128.3	0.179624	1.34941	144	3	5.81004
57	iRBD	69.4306	M	14	123.6	0.139219	1.2212	138	16
60	iRBD	68.779	M	20	121.35	0.145494	2.01087	138	14	4.43757
62	iRBD	58.5529	M	17	127.3	0.134191	1.20268	131	12	5.61255
64	iRBD	64.7351	M	19	122.45	0.1899	1.60183	117	21
61	iRBD	64.7159	M	25	124	0.186435	1.34746	138	12	4.45171
66	iRBD	74.3123	F	15	125.9	0.185341	1.33213	138	14	4.02444
39	iRBD	54.0408	M	10	124.35	0.149652	1.48713	136	18	5.81808
78	iRBD	73.7784	M	17	125.1	0.163583	1.15712	135	13
90	iRBD	67.2731	M	23	123	0.158221	1.49943	135	15	5.66678
93	iRBD	62.0656	F	19	124.5	0.171507	1.56618	139	13	7.33213
102	iRBD	61.4085	M	18	125.7			142	8	6.32995
108	iRBD	72.6531	M	22	129.8	0.165999	1.26522	135	8	5.27527
128	iRBD	65.3073	M	24	128.6	0.16904	1.33034	140	9	5.16288
129	iRBD	67.3963	M	19	119.45	0.156324	1.17237	144	8	5.19045
146	iRBD	73.2856	F	20	124.6	0.163898	1.62361	141	10	4.44849
154	iRBD	60.631	M	21	128.45	0.162922	0.85553	140	12	4.122
164	iRBD	61.8384	M	17	125.8	0.14526	0.889327	139	9
135	iRBD	75.1172	M	15	109	0.142882	1.15867	142	7	5.27046
179	iRBD	70.4518	M	13	124.75	0.179968	1.66793	137	8
180	iRBD	67.065	M	25	130.85	0.183678	1.64234	143	15
197	iRBD	69.7537	M	13	116.95	0.146354	1.31337	140	2	5.03711
200	iRBD	68.8063	M	22	119	0.155025	1.23948	136	13	4.21527
204	iRBD	65.3456	M	15	122.35	0.097539	1.34793	144	2	6.01971
203	iRBD	65.3402	M	17	120	0.17734	1.83159	142	4	5.36171
210	iRBD	59.8096	M	22	123.95	0.166611	1.38352	142	2	4.6153
212	iRBD	68.5134	M	15	117.8	0.193992	1.61638	126	26	6.41698
261	iRBD	65.1458	M	17	125.4	0.182808	1.35111	121	7
279	iRBD	67.6537	M	12		0.149491	1.83575	144	14
19	PDRBD-	66.1451	F	27	123.05	0.213435	1.53535	143	20	2.82964
27	PDRBD-	55.8697	F	34	125.55	0.154131	0.823185	143	25	2.66736
22	PDRBD-	60.1655	M	31	128	0.134265	1.51962	139	28	2.80196
34	PDRBD-	43.3575	M	30	130.65	0.201103	1.36079	137	31
40	PDRBD-	44.209	M	36	135.9	0.208041	1.20654	144	30	2.74951
32	PDRBD-	57.2606	M	31	131.65	0.145268	1.09162	142	32	3.00192
80	PDRBD-	42.6155	F	32	131.05	0.250225	1.20583	143	22
82	PDRBD-	68.5517	F	29	127.8	0.195683	1.25911	137	31	3.626
88	PDRBD-	43.5875	F	29	136.1	0.201447	0.88168	142	43	2.65496
87	PDRBD-	58.1696	M	27	122.3	0.158965	1.39468	138	34	3.77117
95	PDRBD-	42.4074	M	32	130.7	0.148357	0.976773	122	27	2.74507
103	PDRBD-	54.2708	M	28	128.4	0.138906	1.24985	142	35
120	PDRBD-	70.4162	F	32	123.75	0.112171	1.96687	143	28	4.69818
138	PDRBD-	62.26	F	27	124.75	0.151171	1.94932	140	37	2.76989
140	PDRBD-	70.5887	M	34	122.8	0.114376	1.69586	137	20	2.38768
152	PDRBD-	63.0239	M	28	127.65	0.125063	1.25047	138	26
170	PDRBD-	52.4665	M	28	127	0.108579	1.03256	140	21
174	PDRBD-	45.8928	F	32		0.254785	1.27721	143	22
37	PDRBD-	44.0666	F	27	125.65			142	26
219	PDRBD-	47.7327	M	31	128.9			138	39	2.96423
224	PDRBD-	57.8438	F	35	130.45			142	29	3.78469
251	PDRBD-	48.1078	M	29	129	0.0903896	1.36	137	16	3.69486
257	PDRBD-	45.5068	M	31	132.25	0.192276	1.50991	142	28	3.3778
259	PDRBD-	50.1119	M	30	129.1	0.108463	1.32811	141	38
270	PDRBD-	59.429	F	31		0.148146	1.40886	136	38	2.51863
274	PDRBD-	45.9229	F	29		0.135198	1.24065	144	29
278	PDRBD-	59.7247	F	28		0.0895368	1.59815	143	18
283	PDRBD-	63.3716	F	26	134.55	0.0665199	1.62712	142	28
286	PDRBD-	65.2416	M	33	121.05	0.10046	1.47921	144	24
287	PDRBD-	44.9263	M	31	131.6	0.0691019	1.2612	142	25
292	PDRBD-	63.9958	F	28	123.2	0.124671	1.74381	140	24
10	PDRBD+	62.6241	M	13	122.1	0.171364	1.09748	132	32	2.5632
3	PDRBD+	56.6008	M	21	118.05	0.175781	0.97686	141	37	2.51835
25	PDRBD+	75.9331	M	16	119.6	0.116866	1.29736	135	29
2	PDRBD+	63.4154	M	24	123.5	0.1882	1.33701	133	21	2.69669
5	PDRBD+	58.8869	F	21	129.6	0.19678	1.00287	137	22	3.16824
8	PDRBD+	71.9166	F	18	123.75	0.198773	1.45001	140	29	2.79578
30	PDRBD+	67.4045	M	18	120.4			144	27	3.09636
14	PDRBD+	75.2213	M	20	121	0.111845	1.17814	141	30	2.35579
46	PDRBD+	69.0582	M	24	130.6	0.163055	0.835811	141	20
55	PDRBD+	63.5578	F	22	127.3	0.214733	0.931426	142	19
69	PDRBD+	65.9124	M	15		0.153311	0.906381	137	22	2.70411
70	PDRBD+	55.5959	F	16	123.15	0.184653	1.17753	144	32	2.54563
71	PDRBD+	64.7707	M	14	121.8	0.153424	0.864256	134	41	2.90364
77	PDRBD+	60.3462	M	21	123.55			140	42	3.25143
105	PDRBD+	70.46	M	15	126.95	0.127236	1.13933	142		3.0153
112	PDRBD+	61.5235	F	20	118.9	0.18173	1.96971	143	29	3.31732
127	PDRBD+	52.2091	M	13	132.7	0.20354	1.2517	132	23
139	PDRBD+	63.2265	M	15	126.65	0.162182	1.13786	141	34
142	PDRBD+	72.059	F	18	123.6	0.159784	1.30326	142	22
143	PDRBD+	69.6606	M	16	124.95	0.171806	1.21829	137	42	3.18656
163	PDRBD+	67.1581	M	16	119.6	0.0906001	1.1085	141	39	3.22121
162	PDRBD+	60.0724	M	20	131.65	0.129955	1.29495	142	29	2.90491
165	PDRBD+	72.0234	M	24	116.1			137	35	2.05667
176	PDRBD+	70.523	M	14	119.85	0.127933	1.50862	134	31
194	PDRBD+	71.0158	M	15	126.45	0.182384	1.26068	142	31
213	PDRBD+	72.4341	F	12	126.25			141	36
248	PDRBD+	72.4259	M	14	115.25	0.119167	1.09918	141	37	2.74927
267	PDRBD+	74.3041	M	19	124.3	0.092831	1.4727	138	22
24	PDRBD-anos	48.2693	M	18	123.85	0.176858	1.24426	142	25
26	PDRBD-anos	58.5967	M	12	129.55	0.161177	1.21204	142	23	2.45184
11	PDRBD-anos	70.6435	F	16	122.95	0.185475	1.20878	140	25	2.91819
31	PDRBD-anos	78.2603	F	22	130.75	0.267478	1.20345	129	29	3.29672
28	PDRBD-anos	69.2033	M	19	128.95	0.198458	1.14531	144	34	3.37163
36	PDRBD-anos	60.8993	M	12	124.15	0.173201	1.12772	142	30	1.73828
38	PDRBD-anos	62.2518	M	15	123.75	0.149775	1.14927	138	22
9	PDRBD-anos	52.691	M	19	118.35	0.148822	0.996032	138	27	2.04416
42	PDRBD-anos	60.8199	F	22	127.75	0.162532	1.43526	142	26	3.72277
15	PDRBD-anos	69.3211	M	24	125.5	0.195907	1.22858	141	35	3.10273
43	PDRBD-anos	68.7762	F	25	125.85	0.156752	1.41673	143	26
45	PDRBD-anos	68.549	M	18		0.126056	1.24733	138	29
48	PDRBD-anos	58.0628	M	24	124.4	0.111438	1.22178	143	23
51	PDRBD-anos	64.8665	M	25	141.15	0.1727	1.00387	132	36
56	PDRBD-anos	64.0917	M	20	123.25	0.142149	1.14813	140	37
63	PDRBD-anos	72.5545	F	23	129.2			128	28
68	PDRBD-anos	60.5844	F	11	123.45	0.150824	1.13751	143	43	2.85596
72	PDRBD-anos	49.2029	F	25	131.8	0.190071	1.60335	142	27
74	PDRBD-anos	64.913	F	23	126.8	0.200783	1.26304	142	37	2.93999
76	PDRBD-anos	74.0084	M	11	129.5	0.158708	1.30981	129	42	2.82519
83	PDRBD-anos	67.8837	M	21	126.55	0.14757	1.07713	140	43	3.17955
89	PDRBD-anos	52.9374	F	24	123.9	0.173551	1.30146	144	22	4.33768
97	PDRBD-anos	62.1806	F	17	129.1	0.134741	1.50554	143	26	3.47329
101	PDRBD-anos	67.0705	M	15	128.6	0.158173	1.50753	142	28
113	PDRBD-anos	54.0381	M	25	120.45	0.160813	1.11061	144	30
118	PDRBD-anos	74.9776	F	21	130.8	0.200686	1.17232	139	28
122	PDRBD-anos	68.5189	M	17	124.9	0.095021	1.30229	130	45
123	PDRBD-anos	64.8555	F	14	127.7	0.138585	1.61132	140	34
126	PDRBD-anos	56.2092	M	15	120.8	0.101371	1.66382	138	38
133	PDRBD-anos	61.4304	M	16	123.15	0.142924	1.26423	139	32	2.92952
145	PDRBD-anos	80.1112	F	22	119.1	0.127787	1.5468	131	31	2.98535
147	PDRBD-anos	68.7844	M	17	126.45	0.110603	0.750633	144	38
153	PDRBD-anos	55.1935	M	21	124	0.0966413	1.02641	133	33
156	PDRBD-anos	67.7331	M	21	126.6	0.094463	1.37657	137	42
157	PDRBD-anos	71.4183	M	13	128.2	0.0944583	1.21857	135	33
168	PDRBD-anos	44.9811	M	20	123.2	0.139811	1.47135	133	29
185	PDRBD-anos	53.4357	M	11	123.8	0.169303	1.22373	141	23
190	PDRBD-anos	61.3373	M	23	124.75	0.155417	1.36048	139	35
260	PDRBD-anos	62.3777	M	19				140	36
262	PDRBD-anos	76.8311	M	9		0.107386	2.56987	135	19	2.63478
268	PDRBD-anos	58.4078	M	14		0.0994392	1.42066	136	41
273	PDRBD-anos	52.984	M	11	124.15	0.107893	1.49473	144	33
276	PDRBD-anos	48.4527	M	16	131.9	0.100189	1.24445	140	27	3.08188
277	PDRBD-anos	66.052	F	9	118.05	0.154296	1.54635	140	31
282	PDRBD-anos	72.33	M	11	118.85	0.0596299	1.48464	141	29
293	PDRBD-anos	66.4983	F	19	127.65	0.137947	1.58185	142	24

### Sheet: Figure 3
Subject ID	Groupe	NM-CNR in LC	NBM grey matter volume	Putaminal SBR	Age (Years)	Gender
73	HC	128.55	-0.01	5.49025	59.6398	F
91	HC	119.6	0.018	6.40517	73.7948	F
99	HC	132.3	-0.028		70.4518	F
104	HC	126.55	0.059	5.37189	68.6968	M
107	HC	125.3	0.004	6.4502	75.8126	F
109	HC	126.7	-0.006	5.46112	67.3142	F
110	HC	132.3	0.049	5.96693	60.171	M
111	HC	129.25	-0.043	7.10438	64.9432	F
115	HC	125.9	0.039	5.57481	60.327	F
116	HC	127.45	-0.009	5.63293	62.0191	F
117	HC	130.95		5.76849	53.2003	M
119	HC	134.6	0.067	5.83713	60.0669	F
121	HC	128.5	0.018		53.8355	M
124	HC	128.25	0.008	6.10491	71.1911	F
131	HC	126.5	-0.023		69.2444	F
136	HC	129.2	0.076	5.61072	56.535	F
144	HC	122.25	0.012	7.01637	64.924	F
150	HC	130.35	0.047	6.15443	59.0895	F
155	HC	122.15	0.021	5.35121	63.7138	M
158	HC	123.55	0.055	6.42859	52.3214	F
159	HC	123.15	0.017	6.43828	54.2626	M
161	HC	129.05	0.067	6.76425	68.3984	F
172	HC	127.7	-0.008		57.1812	M
177	HC	128.3	0.032		69.1349	M
181	HC	132.65	-0.031		53.819	M
186	HC	127.65	-0.007		66.2902	M
187	HC		0.017		56.8745	F
207	HC	125.2	-0.016	5.31832	64.6748	M
208	HC	136.95	0.064		62.4434	M
214	HC	129.25	-0.001	6.71813	67.5332	M
218	HC	120.8	0.032	4.68181	59.0539	M
217	HC	128.2	-0.077		65.0527	M
220	HC	131.35	0.039	5.35755	75.3253	M
235	HC	128.35	-0.027		74.3889	M
240	HC	123.45	0.075	6.69976	77.4335	M
242	HC	121	-0.022	6.46729	70.0001	F
266	HC	129.2	-0.01	5.81741	58.6843	F
280	HC	122.6	0.007		73.8249	M
33	iRBD	125.9	-0.024		72.0289	M
17	iRBD	117.5	-0.084		72.1931	M
49	iRBD	135.3	0.043	5.88724	69.6633	M
50	iRBD	120.45	0.019	5.42686	64.349	M
52	iRBD	123.2	-0.01	5.06719	70.701	F
54	iRBD	123.85	-0.019	5.47679	75.5525	M
44	iRBD	128.3	0.01	5.81004	65.2963	M
57	iRBD	123.6	0.004		69.4306	M
60	iRBD	121.35	-0.061	4.43757	68.779	M
62	iRBD	127.3	0.018	5.61255	58.5529	M
64	iRBD	122.45	-0.021		64.7351	M
61	iRBD	124	-0.003	4.45171	64.7159	M
66	iRBD	125.9	-0.005	4.02444	74.3123	F
39	iRBD	124.35	-0.035	5.81808	54.0408	M
78	iRBD	125.1	-0.013		73.7784	M
90	iRBD	123	0.033	5.66678	67.2731	M
93	iRBD	124.5	-0.048	7.33213	62.0656	F
102	iRBD	125.7	0.009	6.32995	61.4085	M
108	iRBD	129.8	-0.092	5.27527	72.6531	M
128	iRBD	128.6	-0.01	5.16288	65.3073	M
129	iRBD	119.45	0.021	5.19045	67.3963	M
146	iRBD	124.6	-0.052	4.44849	73.2856	F
154	iRBD	128.45	-0.021	4.122	60.631	M
164	iRBD	125.8	-0.073		61.8384	M
135	iRBD	109	-0.049	5.27046	75.1172	M
179	iRBD	124.75	-0.033		70.4518	M
180	iRBD	130.85	-0.034		67.065	M
197	iRBD	116.95	-0.044	5.03711	69.7537	M
200	iRBD	119	0.012	4.21527	68.8063	M
204	iRBD	122.35	0.008	6.01971	65.3456	M
203	iRBD	120	0	5.36171	65.3402	M
210	iRBD	123.95	-0.013	4.6153	59.8096	M
212	iRBD	117.8	0.082	6.41698	68.5134	M
261	iRBD	125.4	-0.036		65.1458	M
279	iRBD		-0.011		67.6537	M
19	PDRBD-	123.05	-0.02	2.82964	66.1451	F
27	PDRBD-	125.55	0.084	2.66736	55.8697	F
22	PDRBD-	128	0.058	2.80196	60.1655	M
34	PDRBD-	130.65	0.019		43.3575	M
40	PDRBD-	135.9	0.099	2.74951	44.209	M
32	PDRBD-	131.65	-0.03	3.00192	57.2606	M
80	PDRBD-	131.05	0.006		42.6155	F
82	PDRBD-	127.8	-0.01	3.626	68.5517	F
88	PDRBD-	136.1	0.034	2.65496	43.5875	F
87	PDRBD-	122.3	0.002	3.77117	58.1696	M
95	PDRBD-	130.7	0.051	2.74507	42.4074	M
103	PDRBD-	128.4	0.011		54.2708	M
120	PDRBD-	123.75	0.001	4.69818	70.4162	F
138	PDRBD-	124.75	0.037	2.76989	62.26	F
140	PDRBD-	122.8	-0.008	2.38768	70.5887	M
152	PDRBD-	127.65	-0.005		63.0239	M
170	PDRBD-	127	0.024		52.4665	M
174	PDRBD-		0.025		45.8928	F
37	PDRBD-	125.65	0.014		44.0666	F
219	PDRBD-	128.9	0.025	2.96423	47.7327	M
224	PDRBD-	130.45	-0.007	3.78469	57.8438	F
251	PDRBD-	129	0.048	3.69486	48.1078	M
257	PDRBD-	132.25	0.1	3.3778	45.5068	M
259	PDRBD-	129.1	0.106		50.1119	M
270	PDRBD-		-0.027	2.51863	59.429	F
274	PDRBD-		-0.047		45.9229	F
278	PDRBD-		0.09		59.7247	F
283	PDRBD-	134.55	-0.021		63.3716	F
286	PDRBD-	121.05	0.029		65.2416	M
287	PDRBD-	131.6	0.015		44.9263	M
292	PDRBD-	123.2	0.003		63.9958	F
10	PDRBD+	122.1	-0.116	2.5632	62.6241	M
3	PDRBD+	118.05	-0.016	2.51835	56.6008	M
25	PDRBD+	119.6	-0.016		75.9331	M
2	PDRBD+	123.5	0.034	2.69669	63.4154	M
5	PDRBD+	129.6	-0.015	3.16824	58.8869	F
8	PDRBD+	123.75	-0.042	2.79578	71.9166	F
30	PDRBD+	120.4	0.015	3.09636	67.4045	M
14	PDRBD+	121	-0.031	2.35579	75.2213	M
46	PDRBD+	130.6	-0.022		69.0582	M
55	PDRBD+	127.3	-0.024		63.5578	F
69	PDRBD+		0.039	2.70411	65.9124	M
70	PDRBD+	123.15	0.012	2.54563	55.5959	F
71	PDRBD+	121.8	0.006	2.90364	64.7707	M
77	PDRBD+	123.55	-0.028	3.25143	60.3462	M
105	PDRBD+	126.95	0.008	3.0153	70.46	M
112	PDRBD+	118.9	-0.04	3.31732	61.5235	F
127	PDRBD+	132.7	-0.028		52.2091	M
139	PDRBD+	126.65	0.006		63.2265	M
142	PDRBD+	123.6	-0.057		72.059	F
143	PDRBD+	124.95	-0.072	3.18656	69.6606	M
163	PDRBD+	119.6	-0.023	3.22121	67.1581	M
162	PDRBD+	131.65	-0.01	2.90491	60.0724	M
165	PDRBD+	116.1	0.015	2.05667	72.0234	M
176	PDRBD+	119.85	0.032		70.523	M
194	PDRBD+	126.45	0.008		71.0158	M
213	PDRBD+	126.25	-0.04		72.4341	F
248	PDRBD+	115.25	-0.003	2.74927	72.4259	M
267	PDRBD+	124.3	-0.013		74.3041	M
24	PDRBD-anos	123.85	0.014		48.2693	M
26	PDRBD-anos	129.55	0.008	2.45184	58.5967	M
11	PDRBD-anos	122.95	-0.008	2.91819	70.6435	F
31	PDRBD-anos	130.75	-0.007	3.29672	78.2603	F
28	PDRBD-anos	128.95	-0.043	3.37163	69.2033	M
36	PDRBD-anos	124.15	-0.038	1.73828	60.8993	M
38	PDRBD-anos	123.75	-0.007		62.2518	M
9	PDRBD-anos	118.35	0.105	2.04416	52.691	M
42	PDRBD-anos	127.75	0.058	3.72277	60.8199	F
15	PDRBD-anos	125.5	-0.026	3.10273	69.3211	M
43	PDRBD-anos	125.85	-0.012		68.7762	F
45	PDRBD-anos		-0.031		68.549	M
48	PDRBD-anos	124.4	-0.026		58.0628	M
51	PDRBD-anos	141.15	-0.052		64.8665	M
56	PDRBD-anos	123.25	0.056		64.0917	M
63	PDRBD-anos	129.2	-0.083		72.5545	F
68	PDRBD-anos	123.45	-0.06	2.85596	60.5844	F
72	PDRBD-anos	131.8	0.005		49.2029	F
74	PDRBD-anos	126.8	-0.012	2.93999	64.913	F
76	PDRBD-anos	129.5	0.019	2.82519	74.0084	M
83	PDRBD-anos	126.55	-0.115	3.17955	67.8837	M
89	PDRBD-anos	123.9	0.041	4.33768	52.9374	F
97	PDRBD-anos	129.1	-0.007	3.47329	62.1806	F
101	PDRBD-anos	128.6	-0.009		67.0705	M
113	PDRBD-anos	120.45	0.048		54.0381	M
118	PDRBD-anos	130.8	-0.009		74.9776	F
122	PDRBD-anos	124.9	-0.065		68.5189	M
123	PDRBD-anos	127.7	-0.008		64.8555	F
126	PDRBD-anos	120.8	-0.003		56.2092	M
133	PDRBD-anos	123.15	0.036	2.92952	61.4304	M
145	PDRBD-anos	119.1	-0.027	2.98535	80.1112	F
147	PDRBD-anos	126.45	0.012		68.7844	M
153	PDRBD-anos	124	0.03		55.1935	M
156	PDRBD-anos	126.6	-0.118		67.7331	M
157	PDRBD-anos	128.2	-0.069		71.4183	M
168	PDRBD-anos	123.2	0.087		44.9811	M
185	PDRBD-anos	123.8	0.017		53.4357	M
190	PDRBD-anos	124.75	0.033		61.3373	M
260	PDRBD-anos		0.069		62.3777	M
262	PDRBD-anos		-0.076	2.63478	76.8311	M
268	PDRBD-anos		0.013		58.4078	M
273	PDRBD-anos	124.15	0.017		52.984	M
276	PDRBD-anos	131.9	-0.01	3.08188	48.4527	M
277	PDRBD-anos	118.05	-0.02		66.052	F
282	PDRBD-anos	118.85	0.009		72.33	M
293	PDRBD-anos	127.65	0		66.4983	F
